# Alternative splicing liberates a cryptic cytoplasmic isoform of mitochondrial MECR that antagonizes influenza virus

**DOI:** 10.1101/2020.11.09.355982

**Authors:** Steven F. Baker, Helene Meistermann, Manuel Tzouros, Aaron Baker, Sabrina Golling, Juliane Siebourg Polster, Mitchell P. Ledwith, Anthony Gitter, Angelique Augustin, Hassan Javanbakht, Andrew Mehle

## Abstract

Viruses must balance their reliance on host cell machinery for replication while avoiding host defense. Influenza A viruses are zoonotic agents that frequently switch hosts, causing localized outbreaks with the potential for larger pandemics. The host range of influenza virus is limited by the need for successful interactions between the virus and cellular partners. Here we used immuno-competitive capture-mass spectrometry to identify cellular proteins that interact with human- and avian-style viral polymerases. We focused on the pro-viral activity of heterogenous nuclear ribonuclear protein U-like 1 (hnRNP UL1) and the anti-viral activity of mitochondrial enoyl CoA-reductase (MECR). MECR is localized to mitochondria where it functions in mitochondrial fatty acid synthesis (mtFAS). While a small fraction of the polymerase subunit PB2 localizes to the mitochondria, PB2 did not interact with full-length MECR. By contrast, a minor splice variant produces cytoplasmic MECR (cMECR) that interacts with PB2. cMECR binds the viral polymerase and suppresses viral replication by blocking assembly of viral ribonucleoprotein complexes (RNPs). MECR ablation through genome editing or drug treatment is detrimental for cell health, creating a generic block to virus replication. Using the yeast homolog Etr1 to supply the metabolic functions of MECR in MECR-null cells, we showed that specific antiviral activity is independent of mtFAS and lies solely within cMECR. Thus, alternative splicing produces a cryptic antiviral protein that is embedded within a key metabolic enzyme.
