## Supplementary material for "Alternative splicing liberates a cryptic cytoplasmic isoform of mitochondrial MECR that antagonizes influenza virus": Supp. Table 2

### Sheet: Overview
Supplemental Table 2: Statistical support for minimum-cost flow networks
Tab	Title	Original source nodes	Control source nodes	Notes
a	p-values of PB2 interactor influenza network nodes relative to influenza networks derived from random STRING protein sources	PB2-interactors (n = 23)	STRING proteins randomly selected (n = 23 x 1,000)	p-value of 0 indicates < 0.01
b	p-values of PB2 interactor influenza network nodes relative to HCV networks derived from HCV NS5a interactors	PB2-interactors (n = 23)	subsampled HCV NS5A-interactors (n = 23 x 1,000)	p-value of 0 indicates < 0.01
c	p-values of validation influenza network nodes relative to influenza networks derived from random STRING protein sources	validation proteins (n = 6)	STRING proteins randomly selected (n = 23 x 1,000)	p-value of 0 indicates < 0.01
d	p-values of validation influenza network nodes relative to HCV networks derived from HCV NS5a interactors	validation proteins (n = 6)	subsampled HCV NS5A-interactors (n = 23 x 1,000)	p-value of 0 indicates < 0.01
e	top GO term and module identification based on p values from random source comparitor	PB2-interactors (n = 23)	STRING proteins randomly selected (n = 23 x 1,000)
f	top GO term and module identification based on p values from HCV source-target comparitor	PB2-interactors (n = 23)	subsampled HCV NS5A-interactors (n = 23 x 1,000)
	The influenza networks were used to interrogate PB2 interactors (tab a and b) or protein with known interactors important for IAV replication (PKR, RIG-I, CRM1, NXF1, EXOSC3 and UBR4; tab c and d). PB2 interactors formed 12 distinct modules, each enriched for different cellular processes (tab e and f). For example, mRNA metabolic process was the most significantly enriched GO term associated with…

### Sheet: a
HGNC	p-value	PB2 interactors (ICC-MS)
ACIN1	0.052
ADAR	0.001	Y
ADRB2	0.704
AGAP2	0.02
AHCY	0.16
AHCYL1	0.347
ALDH18A1	0.001	Y
ANAPC2	0.872
ANAPC4	0.225
ANAPC7	0.886
ANP32A	0.023	Y
ANXA11	0.213
APP	0.744
ARCN1	0.125
ARNT	0.333
ATG16L1	0.226
ATOX1	0.008
ATP5B	0.47
ATP5C1	0.532
ATP5F1	0.417
ATP6AP1	0.083
ATP6AP2	0.213
ATP6V0D1	0.209
ATP6V1B2	0.335
ATP7A	0.007	Y
B2M	0.616
BABAM1	0.063
BCAS2	0.247
BUB1B	0.839
BUB3	0.36
C12orf57	0.055
C14orf166	0.258
C9orf78	0.032
CCDC47	0.005	Y
CCS	0.011
CCT2	0.073
CCT3	0.041
CCT6B	0.032
CCT7	0.065
CD209	0.036
CD8B	0.843
CDC20	0.479
CHD5	0.317
CHMP6	0.183
CIRBP	0.227
CLU	0.144
COPA	0.191
COPB1	0.251
COPB2	0.115
COPE	0.122
COPS3	0.038
COPS6	0.451
COPZ1	0.138
COX4I1	0.068
CSNK1A1	0.212
CTNNBL1	0.189
DBT	0.172
DCLK2	0.531
DCLRE1C	0.153
DCP2	0.107
DDX1	0.042
DDX17	0.005
DDX24	0.031
DEF6	0.136
DGKZ	0.027
DMAP1	0.286
DMD	0.07
DNAJA4	0.168
DNMT1	0.033
DTNA	0.02
EDC3	0.223
EFTUD2	0.374
EIF2S1	0.153
EIF4H	0.17
ENSP00000233946	0.088
ENSP00000264018	0.195
ENSP00000358622	0.3
ENSP00000396505	0.673
EPB41L1	0	Y
ERLIN2	0.39
EWSR1	0.015	Y
FADD	0.537
FAS	0.434
FCGR2A	0.354
FLNC	0.529
FOXR2	0.305
FTSJ3	0.06
FUS	0.431	Y
G3BP1	0.191
GAK	0.569
GINS2	0.183
GINS4	0.06
GLOD4	0.179
GLRX	0.023
GMPS	0.053	Y
GNL3L	0.156
GOSR1	0.208
GPD2	0.087	Y
GTF2E2	0.186
H2AFZ	0.071
HDAC1	0.206
HECTD1	0.065
HIST1H4B	0.243
HLA-A	0.702
HLA-B	0.576
HNRNPD	0.091
HNRNPH1	0.085
HNRNPM	0.02
HNRNPUL1	0.038	Y
HSP90AA1	0.576
HSPA8	0.558
HSPD1	0.539
ICAM1	0.233
IGLL1	0.116
IGLL5	0.349
IKBKB	0.59
IL1RAP	0.099
IL1RN	0.092
IL31RA	0.645
IL4	0.356
IMPDH2	0.043
ING3	0.28
IPO8	0.013
IRAK1	0.37
IRF3	0.485
ITGA2B	0.72
ITGA5	0.548
ITGB1	0.24
JUN	0.353
KPNA2	0.054
KPNA3	0.024	Y
KPNA4	0.024	Y
KPNB1	0.712
LEPR	0.608
LGALS3BP	0.088	Y
LGALS9	0.129
MAPK14	0.634
MAPK8	0.385
MECR	0	Y
MINK1	0.391
MPP4	0.165
MRTO4	0.005	Y
MT-CO2	0.069
MTA1	0.073
MYH8	0.621
MZT2A	0.038
MZT2B	0.11
NCBP1	0.493
NCBP2	0.04
NCOA1	0.499
NCOR1	0.535
NCOR2	0.351
NDC1	0.308
NDUFB7	0.455
NDUFB8	0.438
NDUFB9	0.492
NIF3L1	0.036
NIFK	0.067
NONO	0.031
NOP2	0.031
NUP107	0.605
NUP153	0.541
NUP205	0.393
NUP214	0.452
NUP37	0.008
NUP43	0.134
NUP88	0.257
NUP98	0.649
NXF1	0.269
PALMD	0.009
PCNA	0.552
PLAC1	0.229
PLAU	0.752
PLXNB2	0.061
POLA1	0.38
POLD3	0.59
PPA2	0.089
PPARA	0.27
PPIL3	0.06
PPP2R2C	0.407
PPWD1	0.229
PQBP1	0.435
PRCC	0.217
PRIM1	0.071
PRKAG2	0.191
PRPF8	0.751
PSAP	0.102
PSMA1	0.782
PSMB6	0.753
PSMB7	0.035
PSMB9	0.195
PSMC1	0.854
PSMC6	0.748
PSMD1	0.708
PSMD11	0.759
PSMD12	0.829
PSMG1	0.038
PTBP1	0.425
PTMA	0.094
RAB11B	0.486
RAB1B	0.428
RAB6B	0.253
RAB7A	0.031
RAB8B	0.302
RAE1	0.047
RARA	0.042
RAVER1	0.21
RBM34	0.144
RBM4	0.256
RIOK2	0.076
RNF4	0.039
ROCK1	0.304
RPL31	0.399
RPN1	0.018
RPS11	0.723
RPS15A	0.342
RPS27A	0.65
RPS5	0.578
RPS7	0.118
RPS8	0.393
RSL1D1	0.228
RUVBL1	0.763
RXRA	0.462
SAFB	0.234
SAFB2	0.132
SAR1A	0.109
SARS	0.083
SART1	0.454
SDC2	0.048
SEH1L	0.171
SF3A1	0.481
SF3A2	0.49
SF3B1	0.808
SF3B2	0.429
SF3B3	0.688
SHROOM2	0.001	Y
SIGLEC9	0.02
SLU7	0.163
SMARCA5	0.413
SMC2	0.008
SMCHD1	0.008	Y
SNAP23	0.014
SND1	0.125
SNRNP70	0.566
SNRPA1	0.336
SNRPB	0.615
SNRPC	0.556
SNRPD1	0.408
SNRPD2	0.775
SNRPD3	0.518
SNRPE	0.486
SNRPF	0.212
SNRPG	0.643
SNTG1	0.003	Y
SNUPN	0.42
SNX6	0.163
SRP54	0.108
SRRM2	0.467
SRSF2	0.013	Y
SRSF9	0.017
SSR1	0.048
SSR4	0.048
STK24	0.494
STK3	0.364
STX10	0.192
STX4	0.027
STX5	0.243
STX6	0.101
SUMO2	0.74
TACC1	0.11
TARBP2	0.081
TBL3	0.313
TBP	0.687
TCEAL1	0.15
TIMM13	0.018
TLR10	0.278
TMEM173	0.034
TNPO1	0.143
TP53	0.887
TPR	0.002	Y
TRAF6	0.383
TRAP1	0.201
TRIM21	0.287	Y
TRIM25	0.434
TRIM28	0.369
TRMT6	0.007
TRMT61A	0.001	Y
TRRAP	0.457
TSG101	0.064
TUBGCP2	0.136
U2AF1	0.378
U2AF2	0.128
UBE2D1	0.347
UBE2I	0.645
UBE2V2	0.606
UBQLN4	0.448
USP42	0.048
USP7	0.106
VEGFB	0.602
VPS25	0.166
VPS36	0.03
VPS72	0.072
WARS	0.015
XPO1	0.568
YTHDF2	0.286
ZFAND6	0.096
ZNF526	0.181

### Sheet: b
HGNC	p-value	PB2 interactors (ICC-MS)
ACIN1	0.997
ADAR	0	Y
ADRB2	0
AGAP2	0
AHCY	0.034
AHCYL1	0
ALDH18A1	0	Y
ANAPC2	0.009
ANAPC7	0.061
ANP32A	0	Y
ANXA11	0.158
APP	0.002
AQR	0
ARCN1	0.042
ARNT	0.034
ATG16L1	0.383
ATOX1	0.029
ATP5B	0.115
ATP5C1	0.31
ATP5F1	0.416
ATP6AP1	0
ATP6AP2	0
ATP6V0D1	0.144
ATP6V1B2	0.058
ATP7A	0.029	Y
B2M	0.139
BABAM1	0.158
BCAS2	0
BUB1B	0.076
BUB3	0
C12orf57	0
C14orf166	0.051
C9orf78	0
CCDC47	0	Y
CCS	0.002
CCT2	0.155
CCT3	0.048
CCT6B	0.033
CCT7	0.051
CD209	0
CD8B	0.018
CDC16	0.492
CDC20	0.338
CHD5	0.01
CHMP6	0
CIRBP	0.038
CLU	0.019
COPA	0.156
COPB1	0.019
COPB2	0
COPE	0.032
COPS3	0.093
COPS6	0.077
COPZ1	0.037
COX4I1	0.19
CSNK1A1	0.351
CTNNBL1	0
DBT	0.047
DCLK2	0
DCLRE1C	0
DCP2	0
DDX1	0.032
DDX17	0
DEF6	0
DGKZ	0
DMAP1	0.044
DMD	0
DNAJA4	0.006
DNMT1	0.006
DTNA	0.223
EDC3	0
EFTUD2	0.039
EIF2S1	0
EIF4H	0.006
ENSP00000233946	0.003
ENSP00000264018	0
ENSP00000358622	0.088
ENSP00000396505	0.646
EPB41L1	0	Y
ERLIN2	0.177
EWSR1	0	Y
FADD	0
FAS	0.068
FAU	0.04
FCGR2A	0
FLNC	0.389
FOXR2	0.065
FTSJ3	0.227
FUS	0.128	Y
G3BP1	0.063
GAK	0.033
GINS2	0
GINS4	0
GLOD4	0.083
GLRX	0
GMPS	0.033	Y
GNL3L	0
GOSR1	0.024
GPD2	0	Y
GTF2E2	0.221
GTPBP4	0
H2AFZ	0.151
HECTD1	0
HIST1H4B	0.028
HLA-A	0.086
HLA-B	0.052
HNRNPD	0.291
HNRNPM	0.037
HNRNPUL1	0.127	Y
HSP90AA1	0.996
HSPD1	0.116
ICAM1	0
IGLL1	0.03
IGLL5	0.275
IKBKB	0.003
IL1RAP	0.042
IL1RN	0
IL31RA	0
IL4	0
IMPDH2	0
ING3	0.086
INSR	0
IPO8	0.004
IRAK1	0.526
IRF3	0.028
IRS2	0
ITGA2B	0.039
ITGA5	0.02
ITGB1	0.113
IZUMO4	0.019
JUN	0
KPNA2	0.032
KPNA3	0.025	Y
KPNA4	0.032	Y
KPNB1	0.402
LEPR	0
LGALS3BP	0	Y
LGALS9	0.016
MAPK14	0.354
MAPK8	0.034
MECR	0	Y
MINK1	0.02
MPP4	0
MRTO4	0	Y
MT-CO2	0.017
MTA1	0.194
MYH8	0.075
MZT2A	0.035
MZT2B	0.001
NCBP1	0.106
NCBP2	0.02
NCOA1	0.139
NCOR1	0.118
NCOR2	0
NDC1	0
NDUFB7	0.026
NDUFB8	0.152
NDUFB9	0.002
NIF3L1	0
NIFK	0.45
NOC2L	0
NONO	0.116
NOP2	0.044
NUP107	0.196
NUP153	0.209
NUP205	0.123
NUP214	0.089
NUP37	0.999
NUP43	0.493
NUP85	0.161
NUP88	0.037
NUP98	0.003
NXF1	0.041
PALMD	0
PCNA	0.341
PHB2	0.051
PLAC1	0.011
PLAU	0.011
PLXNB2	0
POLA1	0.356
POLD3	0.01
PPA2	0
PPARA	0
PPIL3	0.196
PPP2R2C	0.26
PPWD1	0
PQBP1	0.044
PRCC	0
PRIM1	0.056
PRKAG2	0
PRPF8	0.061
PSAP	0
PSMA1	0.203
PSMB6	0.05
PSMB7	0.004
PSMB9	0
PSMC1	0.468
PSMC6	0.004
PSMD1	0.818
PSMD11	0.059
PSMD12	0.221
PSMG1	0.09
PTBP1	0.1
PTMA	0.045
RAB11B	0.193
RAB1B	0.038
RAB6B	0.512
RAB7A	0.164
RAB8B	0.515
RAE1	0.016
RARA	0.004
RAVER1	0.083
RBBP4	0.24
RBM34	0
RBM4	0
RIOK2	0.257
RNF4	0
ROCK1	0.007
RPL19	0.066
RPL31	0.059
RPN1	0.229
RPS15A	0.03
RPS27A	0.64
RPS4X	0.072
RPS5	0.248
RPS6	0.662
RPS8	0.11
RSL1D1	0.009
RUVBL1	0.165
RXRA	0
SAFB	0.067
SAFB2	0.045
SAR1A	0
SARS	0
SDC2	0
SEH1L	0.278
SF3A1	0.048
SF3A2	0.966
SF3B1	0.716
SF3B2	0.177
SF3B3	0.247
SHROOM2	0	Y
SIGLEC9	0
SLU7	0
SMARCA5	0.071
SMC2	0.143
SMCHD1	0.357	Y
SNAP23	0.094
SND1	0.675
SNRNP200	0.337
SNRNP70	0.085
SNRPA1	0.052
SNRPB	0
SNRPC	0.01
SNRPD1	0.048
SNRPD2	0.1
SNRPD3	0.064
SNRPE	0.191
SNRPF	0.011
SNRPG	0.028
SNTG1	0	Y
SNUPN	0.146
SNX6	0
SRP54	0.067
SRRM2	0.012
SRSF2	0.005	Y
SRSF9	0.033
SSR1	0.953
SSR4	0.197
STK24	0.262
STK3	0.172
STX10	0
STX4	0
STX5	0.03
STX6	0.129
SUMO2	0.236
TACC1	0
TARBP2	0.037
TBL3	0
TBP	0.381
TCEAL1	0.165
TIMM13	0
TLR10	0
TMEM173	0.018
TNPO1	0.294
TP53	0.686
TPR	0.045	Y
TRAF6	0
TRAP1	0
TRIM21	0.03	Y
TRIM25	0.104
TRIM28	0.048
TRMT6	0
TRMT61A	0	Y
TRRAP	0.165
TSG101	0.269
TUBGCP2	0.036
TUSC2	0.951
U2AF1	0
U2AF2	0.04
UBE2D1	0.36
UBE2I	0.616
UBE2V2	0.007
UBQLN4	0
USP42	0.301
USP7	0.501
VEGFB	0.017
VPS25	0
VPS36	0.032
VPS72	0.151
WARS	0.086
XPO1	0.728
ZFAND6	0.007
ZNF526	0

### Sheet: c
HGNC	p-value	Validation proteins
AHCYL1	0.371
ANAPC2	0.836
ANAPC7	0.842
APC	0.258
ATG16L1	0.202
ATG5	0.026
ATP6V1B2	0.392
ATP6V1C2	0.193
ATP6V1F	0.063
AXIN1	0.431
BCAS2	0.39
BRAF	0.204
BUB1B	0.834
C14orf166	0.238
CAD	0.205
CALCOCO2	0.039
CASP3	0.503
CASP8	0.274
CDC20	0.535
CDK1	0.238
CDK2	0.79
CDKN1B	0.696
CEBPD	0.058
CFLAR	0.305
CHUK	0.343
CKS1B	0.722
COL23A1	0.031
CRNKL1	0.205
CSE1L	0.309
CSNK1E	0.46
CST9	0.013
CWC22	0.143
CYLD	0.056
DDX58	0	Y
DHX30	0.004
DHX58	0.044
DHX8	0.097
EEF1A1	0.241
EFTUD2	0.499
EIF2AK2	0.143	Y
EIF2S1	0.168
ENSP00000233946	0.073
ENSP00000286332	0.059
ENSP00000337313	0.02
ENSP00000358622	0.246
ENSP00000451560	0.024
EPRS	0.337
ERLIN2	0.329
ESYT1	0.289
EXOSC3	0.006	Y
EXOSC4	0.016
EXOSC5	0.014
EXOSC6	0.022
EXOSC7	0.011
EXOSC8	0.03
FADD	0.649
FANCC	0.025
FHOD1	0.066
FLNC	0.461
FLOT2	0.016
FOS	0.21
FSCN1	0.245
FUS	0.484
FYTTD1	0.112
G3BP1	0.217
G6PD	0.385
GOLGB1	0.022
GRP	0.118
GTF2E2	0.169
H2AFV	0.019
HECTD1	0.12
HSP90AA1	0.552
HSPA1L	0.047
HSPD1	0.551
IBTK	0.016
IFIT3	0.048
IFNAR1	0.57
IGF2BP2	0
IK	0.332
IKBKB	0.586
IL1RAP	0.087
IL1RN	0.081
IPO5	0.016
IRAK1	0.296
IRF3	0.428
IZUMO4	0.386
KCTD13	0.16
KHSRP	0.091
KIF17	0.008
KPNA5	0.084
KPNB1	0.686
LASP1	0.057
LMNA	0.253
LRRC49	0.256
LSM2	0.28
LTA	0.095
MAP2K1	0.244
MAP2K3	0.042
MAP2K6	0.017
MAP2K7	0.2
MAP3K7	0.34
MAT2A	0.137
MAT2B	0.112
MAVS	0.002
NCBP1	0.528
NCBP2	0.055
NDC1	0.366
NFKB1	0.44
NFKBIA	0.46
NLRC4	0.01
NUP107	0.57
NUP133	0.194
NUP153	0.513
NUP205	0.429
NUP214	0.461
NUP35	0.014
NUP62	0.031
NUP85	0.179
NUP88	0.348
NUP98	0.616
NUTF2	0.066
NXF1	0.268	Y
NXF3	0.001
NXT2	0.014
OTUB1	0.164
PCK2	0.223
PEX14	0.238
PGD	0.263
PITPNB	0.052
PKIA	0.146
PMPCA	0.204
PNPT1	0.032
POLA1	0.392
PRIM1	0.118
PRKACA	0.524
PRKCA	0.307
PRKCB	0.031
PRKCD	0.189
PRKDC	0.612
PRKRA	0.029
PRPF31	0.469
PRPF4	0.495
PRPF8	0.724
PSMA1	0.798
PSMA2	0.271
PSMA3	0.055
PSMB6	0.803
PSMC1	0.844
PSMC5	0.139
PSMC6	0.792
PSMD1	0.801
PSMD11	0.82
PSMD12	0.839
PSMD2	0.741
PSMD4	0.252
RAB5A	0.438
RAI1	0.027
RAVER1	0.212
RAX	0.014
RBCK1	0.171
RBM4	0.235
RBM7	0.017
RELA	0.515
RIOK2	0.121
RIPK2	0.071
RPL13A	0.389
RPL18A	0.02
RPL31	0.491
RPL35	0.407
RPS10	0.443
RPS11	0.732
RPS12	0.686
RPS14	0.728
RPS15A	0.493
RPS16	0.724
RPS18	0.488
RPS20	0.42
RPS24	0.658
RPS27A	0.657
RPS3	0.707
RPS4X	0.693
RPS5	0.699
RPS6KA2	0.374
RPS8	0.499
RRP1B	0.036
RUVBL1	0.736
S100A6	0.112
SAE1	0.283
SART1	0.587
SEH1L	0.143
SF3A1	0.576
SF3A3	0.099
SF3B1	0.776
SF3B2	0.547
SF3B3	0.691
SNRNP200	0.42
SNRNP70	0.651
SNRPA1	0.565
SNRPB	0.651
SNRPC	0.674
SNRPD1	0.554
SNRPD2	0.732
SNRPD3	0.533
SNRPE	0.502
SNRPF	0.457
SNRPG	0.698
SNUPN	0.464
SON	0.137
STAT1	0.354
STAU1	0.038
STRADA	0.088
SUMO1	0.467
SUMO2	0.75
SUMO3	0.381
TARBP2	0.042
TBK1	0.113
TBL3	0.212
TBP	0.658
TCF20	0.192
TDG	0.391
TGS1	0.025
TIA1	0.009
TICAM1	0.227
TNF	0.082
TNFRSF1A	0.091
TNPO1	0.103
TNPO3	0.019
TOP2A	0.288
TP53	0.822
TRAF6	0.301
TRIM14	0.01
TRIM25	0.335
TSR1	0.32
TSTA3	0.089
TUBA4A	0.231
TUBB	0.267
TUFM	0.335
TXNL4A	0.507
TYK2	0.203
U2AF1	0.479
UBC	0.569
UBE2A	0.38
UBE2C	0.155
UBE2D2	0.188
UBE2E1	0.284
UBE2I	0.674
UBE2L3	0.133
UBE2V2	0.532
UBE4B	0.142
UBL5	0.334
UBQLN4	0.421
UBR1	0.326
UBR4	0.244	Y
UBXN1	0.072
UCHL3	0.168
UPF3A	0.228
USP15	0.048
USP6	0.044
USP9X	0.139
USPL1	0.023
VIM	0.451
VPS16	0.062
VPS26A	0.084
VPS33A	0.062
XAB2	0.296
XIAP	0.487
XPO1	0.568	Y
ZFYVE19	0.108
ZYX	0.056

### Sheet: d
HGNC	p-value	Validation proteins
AHR	0
ANAPC2	0.032
ANAPC7	0.065
APC	0.411
ATF2	0.009
ATG16L1	0.372
ATG5	0.449
ATP6V1B2	0.044
ATP6V1C2	0.008
ATP6V1F	0.928
AXIN1	0.053
BCAS2	0
BRAF	0.234
BUB1B	0.184
C14orf166	0.023
CAD	0.01
CALCOCO2	0.033
CASP3	0.033
CASP8	0.029
CDC20	0.305
CDK1	0.121
CDK2	0.805
CDKN1B	0.018
CEBPD	0
CFLAR	0
CHUK	0.007
CKS1B	0.21
CLU	0.013
COL23A1	0
CRNKL1	0.004
CSE1L	0.072
CSNK1E	0.179
CST9	0
CWC22	0
CYLD	0
DDX58	0	Y
DHX30	0.01
DHX58	0.01
DHX8	0
EEF1A1	0
EFTUD2	0.023
EIF2AK2	0.374	Y
EIF2S1	0
ENSP00000233946	0.045
ENSP00000286332	0.064
ENSP00000337313	0.011
ENSP00000358622	0.105
ENSP00000451560	0.042
EPRS	0.061
ERLIN2	0.106
ESYT1	0.075
EXOSC3	0.009	Y
EXOSC4	0.005
EXOSC5	0.037
EXOSC6	0.001
EXOSC8	0.041
FADD	0.019
FANCC	0
FHOD1	0
FLNC	0.335
FLOT2	0.031
FOS	0
FSCN1	0.022
FUS	0.137
FYTTD1	0.456
G3BP1	0.047
G6PD	0.745
GOLGB1	0
GRP	0
GTF2E2	0.19
H2AFV	0
HECTD1	0.001
HSP90AA1	0.971
HSPA1L	0.166
HSPD1	0.078
IBTK	0.016
IFIT3	0
IFNAR1	0.001
IGF2BP2	0.01
IK	0.093
IKBKB	0.029
IL1RAP	0.102
IL1RN	0
IPO5	0.021
IRAK1	0.515
IRF3	0.017
IZUMO4	0.022
KCTD13	0.588
KHSRP	0.008
KPNA5	0.01
KPNB1	0.272
LASP1	0
LMNA	0.047
LRRC49	0.179
LSM2	0.256
LTA	0
MAP2K1	0.247
MAP2K3	0
MAP2K6	0
MAP2K7	0.001
MAP3K7	0.112
MAT2A	0.005
MAT2B	0.005
MAVS	0
NCBP1	0.377
NCBP2	0.031
NDC1	0
NFKB1	0
NFKBIA	0.009
NLRC4	0
NUP107	0.229
NUP133	0.138
NUP153	0.153
NUP205	0.116
NUP214	0.072
NUP35	0.024
NUP62	0.037
NUP85	0.207
NUP88	0.02
NUP98	0.042
NUTF2	0
NXF1	0.017	Y
NXF3	0
NXT2	0.032
OTUB1	0
PCK2	0.014
PEX14	0.014
PGD	0.019
PITPNB	0
PKIA	0.888
PMPCA	0
PNPT1	0.013
POLA1	0.178
PRIM1	0.039
PRKACA	0.389
PRKCA	0.028
PRKCB	0.023
PRKCD	0.272
PRKDC	0.345
PRKRA	0.008
PRPF31	0.01
PRPF4	0.494
PRPF8	0.067
PSMA1	0.24
PSMA2	0.212
PSMA3	0.06
PSMA6	0.189
PSMB6	0.027
PSMC1	0.357
PSMC5	0.202
PSMC6	0.061
PSMD1	0.731
PSMD11	0.074
PSMD12	0.176
PSMD2	0.019
PSMD4	0.363
RAB5A	0.142
RAI1	0.006
RAVER1	0.049
RAX	0.05
RBCK1	0.595
RBM4	0
RBM7	0
RELA	0.013
RIOK2	0.121
RIPK2	0
RPL13A	0.006
RPL18A	0.045
RPL31	0.047
RPL35	0.001
RPS10	0.137
RPS11	0.229
RPS12	0.262
RPS14	0.516
RPS15A	0.021
RPS16	0.442
RPS18	0.126
RPS20	0.097
RPS24	0.102
RPS27A	0.467
RPS3	0.192
RPS4X	0.132
RPS5	0.28
RPS6KA2	0.222
RPS8	0.075
RRP1B	0
RUVBL1	0.124
S100A6	0.002
SAE1	0
SART1	0.021
SEH1L	0.219
SF3A1	0.019
SF3A2	0.858
SF3A3	0.019
SF3B1	0.595
SF3B2	0.117
SF3B3	0.219
SNRNP200	0.325
SNRNP70	0.043
SNRPA1	0.037
SNRPB	0
SNRPC	0.059
SNRPD1	0.064
SNRPD2	0.133
SNRPD3	0.025
SNRPE	0.183
SNRPF	0.025
SNRPG	0.102
SNUPN	0.109
SON	0
SRRM2	0.018
STAT1	0.008
STAU1	0.024
SUMO1	0.083
SUMO2	0.164
SUMO3	0.27
TARBP2	0.024
TBK1	0.011
TBL3	0
TBP	0.314
TCF20	0.031
TDG	0
TGS1	0
TIA1	0
TICAM1	0
TNF	0.306
TNFRSF1A	0
TNPO1	0.217
TNPO3	0
TP53	0.703
TRAF6	0.016
TRIM14	0
TRIM25	0.094
TSTA3	0
TUBA4A	0.006
TUBB	0.018
TUFM	0.023
TXNL4A	0.014
TYK2	0
U2AF1	0.009
UBC	0.024
UBE2A	0
UBE2C	0.262
UBE2D2	0.193
UBE2E1	0
UBE2I	0.596
UBE2L3	0.125
UBE2V2	0.017
UBE4B	0.247
UBL5	0
UBQLN4	0
UBR1	0.098
UBR4	0.008	Y
UBXN1	0.029
UCHL3	0.962
UPF3A	0
USP15	0.151
USP6	0
USP9X	0.048
USPL1	0.015
VIM	0.744
VPS16	0.028
VPS26A	0.171
VPS33A	0.012
XAB2	0.002
XIAP	0.034
XPO1	0.578	Y
ZYX	0.029

### Sheet: e
module	term	term ID	p-value	Members (HGNC)
module_0	mRNA metabolic process	GO:0016071	7.99e-32	BCAS2	CIRBP	CTNNBL1	EFTUD2	FUS	HNRNPD	HNRNPH1	HNRNPUL1	HSPA8	MAPK14	PQBP1	PRCC	PTBP1	RBM4	SAFB	SAFB2	SART1	SF3A1	SF3A2	SF3B3	SNRPA1	SNRPC	SNRPD1	SNRPD3	SNRPF	SRSF2	SRSF9	TNPO1	YTHDF2
module_1	mRNA export from nucleus	GO:0006406	2.17e-21	NDC1	NUP107	NUP153	NUP205	NUP37	NUP43	NUP88	NUP98	SEH1L	TPR	U2AF1	U2AF2
module_2	post-translational protein modification	GO:0043687	5.68e-13	COPS3	COPS6	PSMB6	PSMB7	PSMC1	PSMC6	PSMD1	PSMD11	PSMD12	SDC2
module_3	ribonucleoprotein complex biogenesis	GO:0022613	2.02e-11	DDX1	EDC3	EIF2S1	FTSJ3	GNL3L	MRTO4	NOP2	RPS5	RPS8	RSL1D1	SF3B1	TBL3
module_4	oxidative phosphorylation	GO:0006119	9.72e-10	ATP5F1B	ATP5F1C	ATP5PB	COX2	COX4I1	NDUFB7	NDUFB8
module_5	cell surface receptor signaling pathway	GO:0007166	5.05e-09	ADRB2	APP	ARNT	ATP6AP1	ATP6AP2	ATP6V1B2	CD8B	CHMP6	FADD	FAS	FCGR2A	HLA-A	HLA-B	ICAM1	IGLL1	IGLL5	IL4	ITGA2B	LEPR	MAPK8	MINK1	RAB7A	ROCK1	TRIM21	VEGFB	VPS25
module_6	histone H2A acetylation	GO:0043968	2.07e-07	DMAP1	ING3	RUVBL1	TRRAP
module_7	interleukin-1-mediated signaling pathway	GO:0070498	2.14e-07	IKBKB	IL1RAP	IL1RN	IRAK1	TRAF6
module_8	nucleobase-containing compound metabolic process	GO:0006139	5.39e-07	ADAR	AHCY	BABAM1	DCLRE1C	DDX17	DNMT1	GMPS	HNRNPM	IMPDH2	PCNA	POLD3	PRKAG2	PRPF8	RPS27A	SNRNP70	SNRPB	SNRPD2	SNRPE	SNRPG	SNX6	SUMO2	TARBP2	TCEAL1	UBE2I	USP7
module_9	cellular protein localization	GO:0034613	1.46e-06	ARCN1	ATG16L1	BUB1B	CCT2	CCT3	CCT7	CLU	COPA	COPB1	COPB2	COPZ1	IPO8	ITGB1	KPNA2	KPNA3	KPNA4	KPNB1	NCBP1	NCBP2	RAE1	SLU7	TRIM28
module_10	vesicle fusion	GO:0006906	1.46e-06	GOSR1	SNAP23	STX10	STX4	STX5	STX6
module_11	viral process	GO:0016032	4.63e-05	EIF4H	ITGA5	JUN	NUP214	PSMB9	RTRAF	TP53	TRIM25	TSG101	XPO1

### Sheet: f
module	term	term ID	p-value	Members (HGNC)
module_0	mRNA metabolic process	GO:0016071	3.58e-27	AQR	BCAS2	CIRBP	CTNNBL1	EFTUD2	FUS	HNRNPD	HNRNPUL1	MAPK14	PQBP1	PRCC	PTBP1	RBM4	SAFB	SAFB2	SF3A1	SF3A2	SF3B3	SNRPA1	SNRPC	SNRPD1	SNRPD3	SNRPF	SRSF2	SRSF9	TNPO1
module_1	mRNA export from nucleus	GO:0006406	5.13e-23	NDC1	NUP107	NUP153	NUP205	NUP37	NUP43	NUP85	NUP88	NUP98	SEH1L	TPR	U2AF1	U2AF2
module_2	post-translational protein modification	GO:0043687	5.68e-13	COPS3	COPS6	PSMB6	PSMB7	PSMC1	PSMC6	PSMD1	PSMD11	PSMD12	SDC2
module_3	ribonucleoprotein complex biogenesis	GO:0022613	6.78e-14	DDX1	EDC3	EIF2S1	FTSJ3	GNL3L	GTPBP4	MRTO4	NOC2L	NOP2	RPS5	RPS6	RPS8	RSL1D1	SF3B1	TBL3
module_4	oxidative phosphorylation	GO:0006119	4.27e-07	ATP5F1B	ATP5F1C	ATP5PB	COX2	COX4I1	NDUFB7	NDUFB8
module_5	cell surface receptor signaling pathway	GO:0007166	3.9e-12	ADRB2	APP	ARNT	ATP6V1B2	B2M	CD8B	CHMP6	FADD	FAS	FCGR2A	HLA-A	HLA-B	ICAM1	IGLL1	IGLL5	IL31RA	IL4	INSR	IRS2	ITGA2B	LEPR	MAPK8	MINK1	ROCK1	TRIM21	VEGFB	VPS25
module_6	histone H2A acetylation	GO:0043968	2.07e-07	DMAP1	ING3	RUVBL1	TRRAP
module_8	nucleobase-containing compound metabolic process	GO:0006139	1.96e-07	ADAR	AHCY	BABAM1	DCLRE1C	DDX17	DNMT1	ERLIN2	GMPS	HNRNPM	IMPDH2	PCNA	POLD3	PRKAG2	PRPF8	RPS27A	SNRNP200	SNRNP70	SNRPB	SNRPD2	SNRPE	SNRPG	SNX6	SUMO2	TARBP2	TCEAL1	UBE2I	USP7
module_9	cellular protein localization	GO:0034613	1.46e-06	ARCN1	ATG16L1	BUB1B	CCT2	CCT3	CCT7	CLU	COPA	COPB1	COPB2	COPZ1	IPO8	ITGB1	KPNA2	KPNA3	KPNA4	KPNB1	NCBP1	NCBP2	RAE1	SLU7	TRIM28
module_10	vesicle fusion	GO:0006906	1.46e-06	GOSR1	SNAP23	STX10	STX4	STX5	STX6
module_11	viral process	GO:0016032	4.63e-05	EIF4H	ITGA5	JUN	NUP214	PSMB9	RTRAF	TP53	TRIM25	TSG101	XPO1
module_12	regulation of carbohydrate catabolic process by regulation of transcription from RNA polymerase II promoter	GO:0098679	0.000643	NCOR1	PPARA
